# The future is faeces: Using faecal genomic sequencing to understand dietary choices of an endangered arboreal marsupial

**DOI:** 10.64898/2025.12.10.693363

**Authors:** Mikaela J. Bratovic, Celine H. Frère, Nicola Jackson, Linda Moss, Michaela D. J. Blyton, Dominique A. Potvin

## Abstract

**1.** Understanding critical components of habitat use, such as dietary preferences, is crucial for creating and implementing effective conservation plans. This becomes challenging when species exhibit cryptic behaviours, such as arboreality and nocturnality, as seen in the endangered greater glider *(Petauroides spp)*. Existing methods for determining greater glider diet are inadequate, time consuming and prone to human error. Furthermore, current literature lacks specificity, with most research stating simply that greater gliders are dietary eucalypt specialists, without providing additional insight into which species are eaten. **2.** Here, we tested a non-invasive technique using targeted sequencing of species-specific single nucleotide polymorphisms from greater glider faecal samples to identify dietary components across multiple locations in Southeast Queensland. **3.** Sequencing identified 17 plant species present in the faecal samples, including *Angophora, Acacia* and *Casuarina spp.* that were previously unknown to be feed tree taxa, profoundly increasing our understanding of the habitat requirements of this endangered marsupial. Four of these identified species were out of range of their natural occurrence, suggesting limitations to the accuracy of this technique. **4.** This study demonstrates the value of using genomic sequencing for analysing diets of arboreal mammals and makes recommendations for improving the accuracy of this methodology for future studies. Our findings highlight key tree species to be considered important for future greater glider conservation plans and raises the question whether there are local drivers behind the differences in dietary choices across the landscape. Such information will be critical for greater glider conservation, particularly when management planning across multiple habitats.
