## Supplementary Table 2 for "The future is faeces: Using faecal genomic sequencing to understand dietary choices of an endangered arboreal marsupial"

### Sheet: Sheep Station Creek list
SHEEP STATION CREEK
iNaturalist			Atlas of Living Australia
Species Name	Number of observations		Species name	Number of observations
Daviersia ulicifolia	10		Senna pendula	6
Acacia leiocalyx	10		Eucalyptus moluccana	4
Desmodium rhytidophyllum	9		Daviesia ulicifolia	4
Putanaea villosa	8		Tipuana tipu	3
Corymbia variegata	8		Erythrina crista-galli	3
Eucalyptus moluccana	6		Pultenaea villosa	3
Hardenbergia violacea	5		Xanthostemon chrysanthus	3
Glycine clandestina	5		Grona triflora	3
Eugenia uniflora	3		Hardenbergia violacea	2
Lophostemon confertus	3		Leucaena leucocephala	2
Senna pendula	3		Acacia leiocalyx	2
Macroptilium atropurpureum	3		Corymbia citriodora	2
Eucalyptus racemosa	3		Eucalyptus racemosa	2
Glycine tabacina	3		Corymbia torelliana	2
Lophostemon suaveolens	3		Eucalyptus bancroftii	1
Corymvua torelliana	2		Melaleuca styphelioides	1
Angophora leiocarpa	2		Crotalaria lanceolata	1
Jacksonia scoparia	2		Macroptilium atropurpureum	1
Trifolium repens	1		Tephrosia glomeruliflora	1
Eucalyptus tereticornis	1		Glycine clandestina	1
Bauhinia variegata	1		Angophora leiocarpa	1
Syzgium australe	1		Acacia falcata	1
Senna alata	1		Melaleuca nodosa	1
Acacia fimbriata	1		Eugenia uniflora	1
Angophora costata	1		Lotononis bainesii	1
Leptospermum polygalifolium	1		Arachis hypogaea	1
Melaleuca quinquenervia	1		Zornia dyctiocarpa	1
Eucalyptus grandis	1		Lophostemon confertus	1
Acacia falcata	1		Kummerowia striata	1
Bauhinia galpinii	1		Desmodium rhytidophyllum	1
Crotalaria lanceolata	1		Eucalyptus siderophloia	1
Eucalyptus crebra	1		Jacksonia scoparia	1
Eucalyptus microcorys	1		Psidium guajava	1
Indigofera spicata	1		Peltophorum pterocarpum	1
Corymbia clarksoniana	1		Acacia complanata	1
Desmodium uncinatum	1		Eucalyptus tereticornis	1
Allocasuarina littoralis	1		Grona heterocarpos	1
Eucalyptus propinqua	1
Corymbia citriodora	1
Corymbia intermedia	1
Uraria lagopodioides	1
Melaleuca salicina	1
Eucalyptus seeana	1
Acacia complanata	1
Listia bainesii	1

### Sheet: Cedar Creek list
CEDAR CREEK
iNaturalist			Atlas of Living Australia
Species Name	Number of observations		Species name	Number of observations
Rhodamnia rubescens	4		Daviesia villifera	3
Eugenia uniflora	3		Hardenbergia violacea	2
Genus Syzygium	2		Acacia falcata	2
Derris involuta	2		Hovea acutifolia	2
Austrocallerya megasperma	2		Jacksonia scoparia	2
Trifolium dubium	1		Stylosanthes scabra	1
Vicia sativa	1		Glycine cyrtoloba	1
Trifolium repens	1		Rhodamnia rubescens	1
Eucalyptus tereticornis	1		Tipuana tipu	1
Psidium guajava	1		Tephrosia filipes	1
Genus Erythrina	1		Mimosa pudica	1
Genus Indigofera	1		Indigofera spicata	1
Acacia fimbriata	1		Indigofera australis	1
Genus Zornia	1		Podolobium ilicifolium	1
Pararchidendron pruinosum	1		Eucalyptus helidonica	1
Senna pendula	1		Callistemon viminalis	1
Crotalaria lanceolata	1		Swainsona galegifolia	1
Hardenbergia violacea	1		Lophostemon confertus	1
Desmodium uncinatum	1		Sophora fraseri	1
Hovea acutifolia	1		Daviesia arborea	1
Eucalyptus propinqua	1		Corymbia intermedia	1
Acacia maidenii	1		Bauhinia galpinii	1
Acacia disparrima	1		Acacia podalyriifolia	1
Crotalaria brevis	1		Psidium cattleyanum	1
Angophora subvelutina	1
Jacksonia scoparia	1
Pultenaea spinosa	1
Gossia inophloia	1
Acacia penninervis	1

### Sheet: Clear mountain list
CLEAR MOUNTAIN
iNaturalist			Atlas of Living Australia
Species Name	Number of observations		Species name	Number of observations
Eucalyptus grandis	2		Daviesia villifera	4
Syzygium smithii	2		Pilidiostigma rhytispermum	3
Acacia podalyriifolia	1		Biancaea decapetala	3
Genus Tephrosia	1		Rhodamnia rubescens	2
Eugenia uniflora	1		Castanospermum australe	2
Tipuana tipu	1		Indigofera australis	2
Lophostemon confertus	1		Acacia fimbriata	2
Erythrina variegata	1		Acacia podalyriifolia	2
Acacia falcata	1		Eucalyptus grandis	2
Hovea acutifolia	1		Eucalyptus tindaliae	1
Pulteanea petiolaris	1		Stylosanthes scabra	1
Austrosteenisia blackii	1		Senna pendula	1
Pilidiostigma rhytispermum	1		Kennedia rubicunda	1
Acacia penninervis	1		Tipuana tipu	1
Daviesia villifera	1		Hardenbergia violacea	1
Subgenus Juliflorae	1		Barklya syringifolia	1
			Acacia macradenia	1
			Eugenia uniflora	1
			Eucalyptus propinqua	1
			Zornia dyctiocarpa	1
			Acacia leiocalyx	1
			Pultenaea petiolaris	1
			Hovea acutifolia	1
			Corymbia torelliana	1
			Jacksonia scoparia	1
			Acacia penninervis	1
			Grona triflora	1

### Sheet: Cashmere list
CASHMERE
iNaturalist			Atlas of Living Australia
Species Name	Number of observations		Species name	Number of observations
Pilidiostigma rhytispermum	4		Daviesia villifera	8
Gompholobium latifolium	2		Hardenbergia violacea	5
Lophostemon confertus	2		Acacia complanata	4
Hardenbergia violacea	2		Pilidiostigma rhytispermum	3
Rhodamnia rubescens	2		Lophostemon suaveolens	2
Daviesia villifera	2		Senna pendula	2
Beech Family (Sheoak?)	1		Angophora woodsiana	2
Acacia podalyriifolia	1		Acacia fimbriata	2
Melaleuca viminalis	1		Acacia bakeri	2
Acacia fimbriata	1		Eucalyptus propinqua	2
Tipuana tipu	1		Pultenaea petiolaris	2
Syzygium luehmannii	1		Eucalyptus racemosa	2
Corymbia torelliana	1		Eucalyptus tindaliae	1
Acacia ulicifolia	1		Melaleuca quinquenervia	1
Indigofera suffruticosa	1		Stylosanthes scabra	1
Angophora leiocarpa	1		Kennedia rubicunda	1
Stylosanthes guianensis	1		Acacia concurrens	1
Hovea acutifolia	1		Rhodamnia rubescens	1
Eucalyptus propinqua	1		Angophora leiocarpa	1
Acacia disparrima	1		Mimosa pudica	1
Glycine tabacina	1		Acacia falcata	1
Lophostemon suaveolens	1		Acacia macradenia	1
Acacia penninervis	1		Syncarpia glomulifera	1
Pullenia gunnii	1		Callistemon salignus	1
			Acacia ulicifolia	1
			Leptospermum polygalifolium	1
			Gompholobium latifolium	1
			Hovea acutifolia	1
			Corymbia torelliana	1
			Phaseolus lunatus	1
			Eucalyptus resinifera	1
			Daviesia ulicifolia	1
			Acacia disparrima	1
			Acacia penninervis	1

### Sheet: Mount Glorious list
MOUNT GLORIOUS
iNaturalist			Atlas of Living Australia
Species Name	Number of observations		Species name	Number of observations
Gossia inophloia	34		Gossia inophloia	33
Syzygium ingens	27		Rhodamnia rubescens	19
Eucalyptus grandis	20		Syzygium ingens	14
Derris involuta	17		Syzygium oleosum	7
Syzygium crebrinerve	15		Rhodomyrtus psidioides	6
Acacia melanoxylon	11		Eucalyptus grandis	5
Desmodium uncinatum	4		Syzygium crebrinerve	4
Syzygium oleosum	4		Solori involuta	4
Austrocallerya megasperma	4		Syzygium floribundum	3
Trifolium repens	3		Gossia acmenoides	3
Pararchidendron pruinosum	3		Mezoneuron scortechinii	3
Eucalyptus saligna	3		Acacia irrorata	2
Gossia bidwillii	3		Eucalyptus saligna	2
Acacia irrorata	3		Daviesia arborea	2
Gossia acmenoides	3		Rhodomyrtus tomentosa	1
Syzygium australe	2		Crotalaria lanceolata	1
Indigofera australis	2		Backhousia subargentea	1
Genus Corymbia	2		Archirhodomyrtus beckleri	1
Eucalyptus microcorys	2		Glycine clandestina	1
Hovea acutifolia	2		Hardenbergia violacea	1
Syzygium smithii	2		Eucalyptus microcorys	1
Desmodium rhytidophyllum	2		Acacia falcata	1
Acacia maidenii	2		Cassia marksiana	1
Glycine tabacina	2		Acacia fimbriata	1
Syzygium corynanthum	2		Acacia maidenii	1
Rhodamnia rubescens	2		Darwinia citriodora	1
Genus Calliandra	1		Angophora subvelutina	1
Eucalyptus tereticornis	1		Callerya megasperma	1
Acacia fimbriata	1		Podolobium aciculiferum	1
Lophostemon confertus	1		Trifolium repens	1
Tristaniopsis laurina	1		Leucaena leucocephala	1
Callitris baileyi	1		Corymbia intermedia	1
Callitris macleayana	1		Syzygium hemilamprum	1
Podolobium ilicifolium	1		Vicia sativa	1
Crotallaria montana	1		Trifolium dubium	1
Castanospermum australe	1		Acacia elata	1
Hardenbergia violacea	1		Pararchidendron pruinosum	1
Glycine clandestina	1		Gossia bidwillii	1
Daviesia umbellulata	1
Austrosteenisia blackii	1
Backhousia myrtifolia	1
Syzygium floribundum	1
Syzygium wilsonii	1
Decaspermum humile	1
Lophostemon suaveolens	1
Rhodamnia argentea	1
Syzygium francisii	1
Pullenia gunnii	1

### Sheet: Gympie list
GYMPIE
iNaturalist			Atlas of Living Australia
Species Name	Number of observations		Species name	Number of observations
Hovea acutifolia	9		Eucalyptus cloeziana	27
Eugenia uniflora	7		Leucaena leucocephala	20
Lophostemon suaveolens	7		Acacia fimbriata	13
Pilidiostigma rhytispermum	7		Eucalyptus propinqua	13
Eucalyptus tereticornis	6		Acacia leiocalyx	13
Syzygium floribundum	6		Lophostemon confertus	11
Acacia leiocalyx	6		Eucalyptus acmenoides	11
Corymbia torelliana	5		Senna pendula	10
Daviesia ulcifolia	5		Pilidiostigma rhytispermum	10
Acacia maidenii	5		Acacia complanata	10
Rhodamnia dumicola	5		Eucalyptus microcorys	9
Podolobium ilicifolium	4		Hovea acutifolia	9
Acacia falcata	4		Acacia aulacocarpa	9
Indigofera spicata	4		Eucalyptus tereticornis	9
Glycine tabacina	4		Lophostemon suaveolens	8
Melaleuca viminalis	3		Acacia oshanesii	8
Neonotonia wightii	3		Callistemon salignus	8
Eucalyptus microcorys	3		Teramnus labialis	8
Castanospermum australe	3		Rhodamnia dumicola	8
Acacia disparrima	3		Eucalyptus crebra	7
Rhodomyrtus psidiodes	3		Hardenbergia violacea	7
Acacia complanata	3		Eugenia uniflora	7
Sannatha bidwillii	3		Eucalyptus moluccana	7
Eucalyptus cloeziana	3		Eucalyptus grandis	7
Leucaena leucocephala	2		Corymbia intermedia	6
Medicago polymorpha	2		Jacksonia scoparia	6
Trifolium repens	2		Melaleuca styphelioides	5
Psidium guajava	2		Allocasuarina torulosa	5
Lophostemon confertus	2		Acacia falcata	5
Melaleuca styphelioides	2		Podolobium ilicifolium	5
Indigofera linifolia	2		Rhodomyrtus psidioides	5
Casuarina cunninghamiana	2		Backhousia myrtifolia	5
Macroptilium atropurpureum	2		Solori involuta	5
Inga edulis	2		Syzygium floribundum	4
Hardenbergia violacea	2		Castanospermum australe	4
Psidium cattleyanum	2		Senna septemtrionalis	4
Desmodium uncinatum	2		Acacia bakeri	4
Eucalyptus propinqua	2		Medicago lupulina	4
Podolobium aciculiferum	2		Corymbia citriodora	4
Melaleuca bracteata	2		Eucalyptus siderophloia	4
Backhousia myrtifolia	2		Eucalyptus exserta	4
Melaleuca salicina	2		Daviesia ulicifolia	4
Acacia irrorata	2		Pararchidendron pruinosum	4
Jacksonia scoparia	2		Eucalyptus tindaliae	3
Rhodamnia rubescens	2		Acacia irrorata	3
Backhousia subargentea	2		Rhodamnia rubescens	3
Calliandra haematocephala	1		Angophora leiocarpa	3
Trifolium dubium	1		Erythrina crista-galli	3
Genus Sesbania	1		Indigofera spicata	3
Eucalyptus sideroxylon	1		Syncarpia glomulifera	3
Acacia fimbriata	1		Acacia maidenii	3
Syzygium jambos	1		Acacia melanoxylon	3
Backhousia citriodora	1		Podolobium aciculiferum	3
Sophora tomentosa	1		Desmodium uncinatum	3
Desmodium tortuosum	1		Backhousia citriodora	3
Tristaniopsis laurina	1		Podolobium scandens	3
Crotalaria lanceolata	1		Arachis pintoi	3
Crotalaria spectabilis	1		Corymbia torelliana	3
Eucalyptus pilularis	1		Cassia brewsteri	3
Macroptilium lathyroides	1		Chamaecrista rotundifolia	3
Syncarpia glomulifera	1		Glycine tabacina	3
Genus Austromyrtus	1		Austrosteenisia blackii	2
Eugenia brasiliensis	1		Macroptilium atropurpureum	2
Glycine clandestina	1		Backhousia subargentea	2
Allocasuarina torulosa	1		Cajanus cajan	2
Corymbia intermedia	1		Eucalyptus pilularis	2
Gossia bidwillii	1		Casuarina cunninghamiana	2
Melaleuca viridiflora	1		Vigna vexillata	2
Macrotyloma axillare	1		Indigofera linifolia	2
Acacia oshanesii	1		Gossia hillii	2
Barklya syringifolia	1		Senna occidentalis	2
Listia bainesii	1		Pultenaea robusta	2
Podolobium scandens	1		Eucalyptus longirostrata	2
Feijoa sellowiana	1		Xanthostemon chrysanthus	2
			Glycine latifolia	2
			Mezoneuron scortechinii	2
			Acacia longissima	2
			Melaleuca bracteata	2
			Vicia villosa	2
			Acacia disparrima	2
			Gossia bidwillii	2
			Acca sellowiana	1
			Melilotus indicus	1
			Crotalaria lanceolata	1
			Desmodium tortuosum	1
			Senna acclinis	1
			Eucalyptus major	1
			Homoranthus virgatus	1
			Acacia concurrens	1
			Eugenia brasiliensis	1
			Tipuana tipu	1
			Barklya syringifolia	1
			Crotalaria pallida	1
			Neonotonia wightii	1
			Acacia flavescens	1
			Tristaniopsis laurina	1
			Austromyrtus dulcis	1
			Flemingia parviflora	1
			Leptospermum laevigatum	1
			Clitoria ternatea	1
			Syzygium oleosum	1
			Acacia ulicifolia	1
			Gossia acmenoides	1
			Acacia holosericea	1
			Trifolium repens	1
			Senna didymobotrya	1
			Macroptilium lathyroides	1
			Vigna parkeri	1
			Sophora tomentosa	1
			Syzygium johnsonii	1
			Leptospermum petersonii	1
			Cassia fistula	1
			Indigofera arrecta	1
			Senna hirsuta	1
			Dillwynia phylicoides	1
			Corymbia tessellaris	1
			Psidium guineense	1
			Eucalyptus resinifera	1
			Schotia brachypetala	1
			Vicia benghalensis	1
			Acacia podalyriifolia	1
			Psidium guajava	1
			Crotalaria beddomeana	1
			Biancaea decapetala	1
			Daviesia genistifolia	1
			Vicia sativa	1
			Acacia rigens	1
			Callistemon quercinus	1
			Sannantha bidwillii	1
			Albizia lebbeck	1
			Trifolium dubium	1
			Syzygium australe	1
